# DOMINO: a novel algorithm for network-based identification of active modules with reduced rate of false calls

**DOI:** 10.1101/2020.03.10.984963

**Authors:** Hagai Levi, Ran Elkon, Ron Shamir

**Affiliations:** The Blavatnik School of Computer Science, Tel Aviv University, Tel Aviv 69978, Israel; Department of Human Molecular Genetics and Biochemistry, Sackler School of Medicine, Tel Aviv University 69978, Tel Aviv, Israel; Sagol School of Neuroscience, Tel Aviv University, Tel Aviv 69978, Israel

## Abstract

Algorithms for active module identification (AMI) are central to analysis of omics data. Such algorithms receive a gene network and nodes’ activity scores as input and report sub-networks that show significant over-representation of accrued activity signal (‘active modules’), thus representing biological processes that presumably play key roles in the analyzed biological conditions. Although such methods exist for almost two decades, only a handful of studies attempted to compare the biological signals captured by different methods. Here, we systematically evaluated six popular AMI methods on gene expression (GE) and GWAS data. Notably, we observed that GO terms enriched in modules detected by these methods on the real data were often also enriched on modules found on randomly permuted input data. This indicated that AMI methods frequently report modules that are not specific to the biological context measured by the analyzed omics dataset. To tackle this bias, we designed a permutation-based method that evaluates the empirical significance of GO terms reported as enriched in modules. We used the method to fashion five novel performance criteria for evaluating AMI methods. Last, we developed DOMINO, a novel AMI algorithm, that outperformed the other six algorithms in extensive testing on GE and GWAS data. Software is available at https://github.com/Shamir-Lab.
