## Supplementary material for "DOMINO: a novel algorithm for network-based identification of active modules with reduced rate of false calls": External Table 1

### Sheet: README
		Summary of the benchmark results on different networks using different HG thresholds. For each network (DIP, HuRI, STRING) and HG threshold (0.05, 0.01, 0.001) we tested the seven AMI algorithms using our five criteria on gene expression (GE) and GWAS datasets. Highest scores in each criterion are marked in Red.

### Sheet: External Table 1
			GE								GWAS
network	HG threshold	algo	EHR	mEHR	Robustness (F1)	Robustness (AUPR)	Biological Richness	Intra-Module Homomgeneity	# highest		EHR	mEHR	Robustness (F1)	Robustness (AUPR)	Biological Richness	Intra-Module Homomgeneity	# highest	# highest in GE and GWAS
dip	0.05	jAM_greedy	0.052	0.049	0.046	0.062	2.5	0.325	0		0.151	0.131	0.105	0.125	3.5	1.165	0	0
		jAM_SA	0.236	0.24	0.174	0.204	22	1.335	0		0.053	0.033	0.046	0.058	0	0.327	0	0
		Bionet	0.398	0.444	0.182	0.321	20	1.929	0		0.298	0.323	0.138	0.267	2	0.857	0	0
		NetBox	0.719	0.635	0.438	0.632	24	2.575	1		0.694	0.782	0.335	0.617	11	1.172	0	1
		KPM	0.149	0.185	0.13	0.159	8	0.698	0		0.134	0.155	0.144	0.16	0	0.438	0	0
		DOMINO	0.891	0.876	0.486	0.776	30.5	2.376	5		0.844	0.884	0.452	0.673	11	2.085	6	11
		HotNet2	0.424	0.387	0.183	0.288	9	0.951	0		0.081	0.033	0.016	0.061	0	0.036	0	0
	0.01	jAM_greedy	0.19	0.221	0.132	0.126	10	1.362	0		0.231	0.226	0.138	0.192	4.5	0.991	0	0
		jAM_SA	0.366	0.401	0.228	0.283	21.5	1.92	0		0.124	0.079	0.083	0.093	1	0.826	0	0
		Bionet	0.548	0.538	0.212	0.437	22.5	2.174	1		0.363	0.418	0.156	0.276	3	0.821	0	1
		NetBox	0.772	0.669	0.44	0.742	18.5	2.086	2		0.603	0.585	0.306	0.579	5	0.819	2	4
		KPM	0.217	0.278	0.175	0.245	16.5	0.956	0		0.292	0.244	0.259	0.304	0.5	0.602	0	0
		DOMINO	0.957	0.939	0.487	0.805	19	2.329	3		0.78	0.839	0.354	0.587	7	2.042	4	7
		HotNet2	0.489	0.385	0.197	0.35	5	0.783	0		0.131	0.05	0.051	0.13	0	0.129	0	0
	0.001	jAM_greedy	0.295	0.347	0.159	0.167	9	1.361	0		0.324	0.234	0.148	0.236	4.5	0.88	1	1
		jAM_SA	0.46	0.516	0.249	0.319	14.5	1.574	0		0.192	0.142	0.11	0.149	4	0.614	0	0
		Bionet	0.663	0.552	0.216	0.52	15.5	1.249	0		0.237	0.312	0.153	0.234	0.5	0.353	0	0
		NetBox	0.704	0.658	0.445	0.699	13.5	1.762	1		0.416	0.328	0.248	0.421	0.5	0.272	0	1
		KPM	0.411	0.518	0.305	0.401	18.5	1.235	2		0.246	0.358	0.201	0.267	0	0.427	0	2
		DOMINO	0.972	0.778	0.485	0.812	9.5	2.042	4		0.783	0.688	0.342	0.579	3.5	1.399	5	9
		HotNet2	0.635	0.38	0.206	0.315	3.5	0.587	0		0.166	0.063	0.079	0.152	0	0.131	0	0
huri	0.05	NetBox	0.505	0.435	0.223	0.458	10	1.084	1		0.3	0.233	0.08	0.234	0	0.165	0	1
		DOMINO	0.881	0.536	0.3	0.642	6.5	1.354	5		0.585	0.356	0.251	0.506	4.5	0.445	6	11
	0.01	NetBox	0.496	0.321	0.221	0.424	2.5	0.882	0		0.2	0.108	0.048	0.181	0	0.05	0	0
		DOMINO	0.9	0.421	0.332	0.733	5.5	1.23	6		0.5	0.275	0.185	0.427	1	0.35	6	12
	0.001	NetBox	0.395	0.224	0.179	0.25	0	0.414	0		0.1	0.167	0.023	0.1	0	0.033	0	0
		DOMINO	0.7	0.381	0.322	0.664	3.5	0.432	6		0.3	0.206	0.07	0.191	0	0.079	5	11
string	0.05	NetBox	0.18	0.185	0.144	0.177	0	0.477	0		0.425	0.372	0.328	0.422	12	1.392	0	0
		DOMINO	0.939	0.892	0.547	0.788	43	2.326	6		0.692	0.796	0.389	0.532	13	1.986	6	12
	0.01	NetBox	0.194	0.195	0.143	0.181	0	0.525	0		0.485	0.445	0.367	0.459	16	1.63	2	2
		DOMINO	0.961	0.903	0.552	0.797	35	2.357	6		0.612	0.732	0.357	0.48	7	1.842	4	10
	0.001	NetBox	0.194	0.199	0.137	0.175	0	0.539	0		0.542	0.528	0.4	0.503	15	1.158	2	2
		DOMINO	0.969	0.91	0.559	0.808	23	2.62	6		0.628	0.685	0.387	0.547	4.5	1.411	4	10
