## Supplementary material for "DOMINO: a novel algorithm for network-based identification of active modules with reduced rate of false calls": External Tables 2-3

### Sheet: README
		Association analysis between net-terms and rejected terms in GE (ET2) and GWAS (ET3) datasets. Each row represents the association for one AMI solution. Columns A, B, C, D represent the numbers in the contingency table (see below). The enrichment factor (EF column) is computed according the expression (A/(A+C))/(B/(B+D). p-values (pval column) were calculated using Fisher's exact test and correct…
		Contingency Table
			# net terms	# other terms
		# non-EV terms	A	C
		# EV terms	B	D

### Sheet: External Table 2 (GE)
alg.	dataset	A	B	C	D	EF	pval	qval	F
Bionet	apo	657	13	259	10	1.26	0.0901357	0.120181	0.5
	cbx	226	347	70	278	1.36	4.24859e-10	1.69944e-09
	ers	769	5	201	22	4.16	5.71824e-11	4.57459e-10
	hc	344	28	169	32	1.43	0.00169689	0.00339377
	ift	500	203	251	201	1.34	4.68455e-08	1.24921e-07
	ror	1	54	0	14	1.27	0.797101	0.797101
	shera	845	149	370	65	1	0.53837	0.615279
	shezh	192	350	71	166	1.07	0.0798869	0.120181
DOMINO	cbx	1	55	0	7	1.12	0.888889	0.888889	0.555556
	ers	17	150	1	22	1.08	0.327295	0.420808
	hc	27	163	0	75	1.47	7.10716e-05	0.000319822
	iem	27	188	1	85	1.39	0.000650139	0.00195042
	ift	50	218	1	76	1.32	1.46233e-05	0.00013161
	ror	1	159	0	40	1.25	0.8	0.888889
	shera	21	22	0	6	1.27	0.0269411	0.0484941
	shezh	23	83	0	19	1.23	0.0148366	0.0333824
	tnfa	6	224	0	59	1.27	0.250676	0.376015
HotNet2	apo	233	4	58	3	1.4	0.153886	0.230829	0.333333
	ers	601	27	341	17	1.05	0.428203	0.513843
	ift	341	81	140	28	0.96	0.796172	0.796172
	ror	11	28	0	19	1.67	0.00736106	0.0220832
	shera	35	9	2	16	2.64	7.57739e-07	4.54643e-06
	shezh	21	60	0	11	1.18	0.0476361	0.0952722
jAM greedy	cbx	390	11	147	0	0.73	1	1	0.333333
	iem	618	2	207	9	4.17	0.000149465	0.000725679
	ror	494	5	199	7	1.69	0.0323511	0.0647023
	shera	645	4	205	1	0.95	0.748942	0.89873
	shezh	300	222	68	68	1.06	0.0715626	0.107344
	tnfa	788	8	273	14	2.06	0.000241893	0.000725679
jAM SA	apo	373	21	41	30	2.2	9.18861e-15	4.13488e-14	0.777778
	cbx	224	146	26	75	1.36	3.37936e-10	7.60355e-10
	ers	693	115	267	150	1.67	9.51419e-18	8.56277e-17
	hc	198	390	37	241	1.35	4.77541e-11	1.43262e-10
	iem	345	3	56	7	2.87	0.000120647	0.00018097
	ift	415	14	109	2	0.9	0.874416	0.874416
	ror	437	18	137	19	1.55	0.000450476	0.000579183
	shera	436	118	64	15	0.98	0.727638	0.818593
	shezh	229	202	8	47	1.2	2.08624e-08	3.75523e-08
KPM	cbx	1358	1	1583	16	7.67	0.000430887	0.00107722	0.4
	ers	1469	64	1265	126	1.59	5.72323e-08	2.86162e-07
	ror	260	260	102	128	1.07	0.0885665	0.143142
	shera	1435	89	1469	9	0.54	1	1
	tnfa	37	201	5	54	1.11	0.114513	0.143142
NetBox	apo	1663	39	1378	12	0.72	0.999593	0.999593	0.166667
	cbx	5	113	0	37	1.33	0.250475	0.30057
	iem	223	102	53	41	1.14	0.0196802	0.0590406
	ror	7	319	0	93	1.3	0.170114	0.255172
	shera	136	1023	54	726	1.24	0.000253822	0.00152293
	shezh	9	265	0	110	1.41	0.0461459	0.0922918

### Sheet: External Table 3 (GWAS)
alg.	dataset	A	B	C	D	EF	pval	qval	F
Bionet	af	235	15	115	44	2.68	1.91065e-09	5.73195e-09	1
	brca	376	0	175	12	6800	1.41494e-06	2.12241e-06
	crh	22	67	0	27	1.41	0.00145052	0.00145052
DOMINO	af	44	149	1	66	1.42	6.89331e-06	4.13599e-05	0.17
	amd	16	46	0	10	1.22	0.0664048	0.199214
	brca	2	18	0	3	1.16	0.750988	0.844156
	crh	1	64	0	12	1.19	0.844156	0.844156
	hgt	4	57	0	24	1.43	0.257734	0.515467
	scz	1	39	0	17	1.43	0.701754	0.844156
HotNet2	af	57	0	31	4	6500	0.0187391	0.0374782	0.5
	bmd	4	12	0	1	1.09	0.764706	0.764706
jAM_greedy	af	127	162	25	66	1.18	0.00333907	0.00333907	1
	brca	144	9	38	18	2.39	3.4415e-06	5.73583e-06
	cad	203	34	32	23	1.43	1.55781e-05	1.94726e-05
	crh	299	81	49	50	1.39	2.36398e-08	5.90995e-08
	scz	198	34	45	79	2.7	5.89863e-21	2.94931e-20
jAM_SA	bmd	247	243	59	54	0.99	0.673553	0.673553	0.5
	hgt	452	14	72	7	1.28	0.0218206	0.0436413
KPM	crh	443	144	400	50	0.72	1	1	0.5
	tri	59	5	10	7	2.05	0.0023299	0.00465979
NetBox	amd	1	33	0	0	1	1	1	0
	brca	1	78	0	21	1.27	0.79	1
	tri	2	52	0	24	1.47	0.476523	1
